# Extreme mito-nuclear discordance within Anthozoa, with notes on unique properties of their mitochondrial genomes

**DOI:** 10.1101/2022.10.18.512751

**Authors:** Andrea M. Quattrini, Karen Snyder, Risa Purow-Ruderman, Isabela G.L. Seiblitz, Johnson Hoang, Natasha Floerke, Nina I. Ramos, Herman H. Wirshing, Estefanía Rodriguez, Catherine S. McFadden

## Abstract

Whole mitochondrial genomes are often used in phylogenetic reconstruction. However, discordant patterns in species relationships between mitochondrial and nuclear phylogenies are commonly observed. Within Anthozoa (Phylum Cnidaria), mitochondrial-nuclear discordance has not yet been examined using a large and comparable dataset. Here, we used data obtained from target-capture enrichment sequencing to assemble and annotate mitochondrial genomes and reconstruct phylogenies for comparisons to phylogenies inferred from 100s of nuclear loci obtained from the same samples. The datasets comprised 108 hexacorals and 94 octocorals representing all orders and >50% of extant families. Results indicated rampant discordance between datasets at every taxonomic level. This discordance is not attributable to substitution saturation, but rather likely caused by recent and ancient introgressive hybridization and selection. We also found strong purifying selection across the mitochondrial genomes, cautioning their use in analyses that rely on assumptions of neutrality. Furthermore, unique properties of the mitochondrial genomes were noted, including genome rearrangements and the presence of *nad5* introns. Specifically, we note the presence of the homing endonuclease in ceriantharians. This large dataset of mitochondrial genomes further demonstrates the utility of off-target reads generated from target-capture data for mitochondrial genome assembly and adds to the growing knowledge of anthozoan evolution.
