## Supplemental Table 1 for "Extreme mito-nuclear discordance within Anthozoa, with notes on unique properties of their mitochondrial genomes"

### Sheet: mt
Suppl. Table 1. List of speices included in analyses with the number of mt and nuclear loci recovered. Genbank numbers are included.
ID	Sub-Class	Order	Species	Genbank #	atp6	atp8	coxX	cox2	cox3	cob	nadX	nad2	nad3	nad4	nad4L	nad5	nad6	mutS	# UCE Loci	# Exon Loci	# Total Nuclear Loci
ANT002	Hexacorallia	Actiniaria	Actinostella sp. nov		X	X	X	X	X	X	X	X	X	X	X	X	X	NA	426	598	1024
ANT009	Hexacorallia	Actiniaria	Lebrunia danae		NA	NA	X	X	X	X	X	X	X	X	NA	NA	NA	NA	443	551	994
ANT119	Hexacorallia	Actiniaria	Edwardsia timida		X	X	X	X	X	X	X	X	X	X	X	X	X	NA	313	380	693
ANT121	Hexacorallia	Actiniaria	Phymanthus crucifer		X	X	X	X	X	X	X	X	X	X	X	X	X	NA	434	610	1044
ANT124	Hexacorallia	Actiniaria	Actinostola sp.		X	X	X	X	X	X	X	X	X	X	X	X	X	NA	370	432	802
ANT129	Hexacorallia	Actiniaria	Halcampella fasciata		X	X	X	X	X	X	X	X	X	X	X	X	X	NA	266	322	588
ANT130	Hexacorallia	Actiniaria	Actinostella flosculifera		X	X	X	X	X	X	X	X	X	X	X	X	X	NA	428	575	1003
ANT131	Hexacorallia	Actiniaria	Anthopleura sp.		X	X	X	X	X	X	X	X	X	X	X	X	X	NA	428	617	1045
ANT158	Hexacorallia	Actiniaria	Bunodactis octoradiata		X	X	X	X	X	X	X	X	X	X	X	X	X	NA	329	326	655
ANT159	Hexacorallia	Actiniaria	Stomphia didemon		X	X	X	X	X	X	X	X	X	X	X	X	X	NA	441	607	1048
ANT160	Hexacorallia	Actiniaria	Metridium senile		X	X	X	X	X	X	X	X	X	X	X	X	X	NA	398	388	786
ANT203	Hexacorallia	Actiniaria	Actinia equina		X	X	X	X	X	X	X	X	X	X	X	X	X	NA	349	395	744
ANT204	Hexacorallia	Actiniaria	Actinostola georgiana		X	X	X	X	X	X	X	X	X	X	X	X	X	NA	293	359	652
ANT205	Hexacorallia	Actiniaria	Alicia sansibarensis		X	X	X	X	X	X	X	X	X	X	NA	X	X	NA	441	625	1066
ANT206	Hexacorallia	Actiniaria	Antholoba achates		X	X	X	X	X	X	X	X	X	X	X	X	X	NA	425	606	1031
ANT207	Hexacorallia	Actiniaria	Anthostella stephensoni		X	X	X	X	X	X	X	X	X	X	X	X	X	NA	376	467	843
ANT208	Hexacorallia	Actiniaria	Antipodactis awii		X	X	X	X	X	X	X	X	X	X	X	X	X	NA	357	322	679
ANT213	Hexacorallia	Actiniaria	Galatheanthemum cf. profundale		X	X	X	X	X	X	X	X	X	X	X	X	X	NA	315	295	610
ANT215	Hexacorallia	Actiniaria	Laviactis lucida		X	X	X	X	X	X	X	X	X	X	X	X	X	NA	435	581	1016
ANT219	Hexacorallia	Actiniaria	Cylista troglodytes		X	X	X	X	X	X	X	X	X	X	X	X	X	NA	391	384	775
ANT220	Hexacorallia	Actiniaria	Stephanthus antarcticus		X	X	X	X	X	X	X	X	X	X	X	X	X	NA	308	305	613
ANT247	Hexacorallia	Actiniaria	Phelliactis sp.		X	X	X	X	X	X	X	X	X	X	X	X	X	NA	317	276	593
ANT248	Hexacorallia	Actiniaria	Actinauge richardi		X	X	X	X	X	X	X	X	X	X	X	X	X	NA	354	403	757
ANT249	Hexacorallia	Actiniaria	Diadumene leucolena		X	X	X	X	X	X	X	X	X	X	X	X	X	NA	409	460	869
ANT4/7	Hexacorallia	Actiniaria	Halcurias pilatus		X	X	X	X	X	X	X	X	X	X	X	X	X	NA	234	240	474
ANT015	Hexacorallia	Antipatharia	Myriopathes ulex		X	X	X	X	X	X	X	X	X	X	X	X	X	NA	396	453	849
ANT135	Hexacorallia	Antipatharia	Acanthopathes thyoides		X	X	X	X	X	X	X	X	X	X	X	X	X	NA	273	309	582
ANT137	Hexacorallia	Antipatharia	Aphanipathes pedata		X	X	X	X	X	X	X	X	X	X	X	X	X	NA	383	464	847
ANT143	Hexacorallia	Antipatharia	Bathypathes alaskensis		X	X	X	X	X	X	X	X	X	X	X	X	X	NA	348	378	726
ANT144	Hexacorallia	Antipatharia	Stauropathes sp.		X	X	X	X	X	X	X	X	X	X	X	X	X	NA	265	255	520
ANT146	Hexacorallia	Antipatharia	Parantipathes sp.		X	X	X	X	X	X	X	X	X	X	X	X	X	NA	374	420	794
ANT147	Hexacorallia	Antipatharia	Stauropathes arctica		X	X	X	X	X	X	X	X	X	X	X	X	X	NA	201	243	444
ANT150	Hexacorallia	Antipatharia	Umbellapathes litocrada		X	X	X	X	X	X	X	X	X	X	X	X	X	NA	285	357	642
ANT226	Hexacorallia	Antipatharia	Telopathes magna		X	X	X	X	X	X	X	X	X	X	X	X	X	NA	294	303	597
ANT229	Hexacorallia	Antipatharia	Elatopathes abietina		X	X	X	X	X	X	X	X	X	X	X	X	X	NA	446	580	1026
ANT250	Hexacorallia	Ceriantharia	Pachycerianthus sp. 3	Stampar et al. 2019* (Pachy)	X	NA	NA	NA	NA	X	X	X	X	X	NA	X	NA	NA	273	316	589
ANT251	Hexacorallia	Ceriantharia	Cerianthus vogti		X	NA	NA	NA	X	X	NA	NA	X	NA	X	X	NA	NA	149	193	342
ANT252	Hexacorallia	Ceriantharia	Botruanthus mexicanus		X	NA	X	NA	NA	X	NA	NA	X	X	X	X	NA	NA	274	302	576
ANT253	Hexacorallia	Ceriantharia	Isarachnanthus sp.	Stampar et al. 2019* (Isara)	X	NA	X	X	X	NA	NA	X	NA	NA	NA	NA	NA	NA	186	249	435
ANT278	Hexacorallia	Ceriantharia	Ceriantheomorphe brasiliensis		X	NA	NA	NA	NA	NA	X	NA	NA	NA	NA	NA	NA	NA	224	243	467
afmask	Hexacorallia	Corallimorpharia	Amplexidiscus fenestrafer	NC027101	X	X	X	X	X	X	X	X	X	X	X	X	X	NA	353	310	663
ANT003	Hexacorallia	Corallimorpharia	Discosoma carlgreni		X	X	XP	X	X	X	X	X	X	X	X	X	X	NA	300	346	646
ANT153	Hexacorallia	Corallimorpharia	Rhodactis osculifera		X	X	X	X	X	X	X	X	X	X	X	X	X	NA	341	377	718
ANT154	Hexacorallia	Corallimorpharia	Ricordea florida		X	X	X	X	X	X	X	X	X	X	X	X	X	NA	330	346	676
ANT274	Hexacorallia	Corallimorpharia	Corallimorphus profundus		X	X	X	X	X	X	X	X	X	X	X	X	X	NA	219	231	450
dimask	Hexacorallia	Corallimorpharia	Discosoma sp.	MH308003*	X	X	X	X	X	X	X	X	X	X	X	X	X	NA	324	285	609
ANT289B	Hexacorallia	incerti ordinis	Relicanthus daphneae		X	X	X	X	X	X	X	NA	X	X	X	X	X	NA	228	248	476
admask	Hexacorallia	Scleractinia	Acropora digitifera	NC022830*	X	X	X	X	X	X	X	X	X	X	X	X	X	NA	433	328	761
ANT013	Hexacorallia	Scleractinia	Acropora muricata		X	X	X	X	X	X	X	X	X	X	X	X	X	NA	408	592	1000
ANT016	Hexacorallia	Scleractinia	Pocillopora damicornis	NC009797*	X	X	X	X	X	X	X	X	X	X	X	X	X	NA	181	162	343
ANT017	Hexacorallia	Scleractinia	Stylophora pistillata	NC011162*	X	X	X	X	X	X	X	X	X	X	X	X	X	NA	406	465	871
ANT018	Hexacorallia	Scleractinia	Pavona decussata		X	X	X	X	X	X	X	X	X	X	X	X	X	NA	389	463	852
ANT095	Hexacorallia	Scleractinia	Desmophyllum dianthus	NC034275*	X	X	X	X	X	X	X	X	X	X	X	X	X	NA	352	395	747
ANT096	Hexacorallia	Scleractinia	Flabellum alabastrum		X	X	X	X	X	X	X	X	X	X	X	X	X	NA	400	479	879
ANT118	Hexacorallia	Scleractinia	Tubastraea coccinea		X	X	X	X	X	X	X	X	X	X	X	X	X	NA	388	475	863
ANT120	Hexacorallia	Scleractinia	Mussismilia hispida		X	X	X	X	X	X	X	X	X	X	X	X	X	NA	416	503	919
ANT151	Hexacorallia	Scleractinia	Phyllangia americana		NA	NA	NA	X	X	X	X	NA	NA	X	X	X	NA	NA	206	211	417
ANT161	Hexacorallia	Scleractinia	Favia fragum		X	X	X	X	X	X	X	X	X	X	X	X	X	NA	408	512	920
ANT162	Hexacorallia	Scleractinia	Meandrina meandrites		X	X	X	X	X	X	X	X	X	X	X	X	X	NA	374	474	848
ANT163	Hexacorallia	Scleractinia	Acropora palmata		X	X	X	X	X	X	X	X	X	X	X	X	X	NA	460	696	1156
ANT164	Hexacorallia	Scleractinia	Agaricia lamarcki		X	X	X	X	X	X	X	X	X	X	X	X	X	NA	376	474	850
ANT165	Hexacorallia	Scleractinia	Siderastrea siderea		X	X	X	X	X	X	X	X	X	X	X	X	X	NA	363	452	815
ANT166	Hexacorallia	Scleractinia	Orbicella annularis		X	X	X	X	X	X	X	X	X	X	X	X	X	NA	439	578	1017
ANT167	Hexacorallia	Scleractinia	Orbicella franksi		X	X	X	X	X	X	X	X	X	X	X	X	X	NA	222	251	473
ANT168	Hexacorallia	Scleractinia	Dendrogyra cylindrus		X	X	X	X	X	X	X	X	X	X	X	X	X	NA	386	441	827
ANT169	Hexacorallia	Scleractinia	Eusmilia fastigiata		X	X	X	X	X	X	X	X	X	X	X	X	X	NA	369	442	811
ANT180	Hexacorallia	Scleractinia	Caryophyllia arnoldi		X	X	X	X	X	X	X	X	X	X	X	X	X	NA	305	345	650
ANT181	Hexacorallia	Scleractinia	Cladocora sp.		X	X	X	X	X	X	X	X	X	X	X	X	X	NA	291	368	659
ANT182	Hexacorallia	Scleractinia	Oculina varicosa		X	X	X	X	X	X	X	X	X	X	X	X	X	NA	473	618	1091
ANT183	Hexacorallia	Scleractinia	Oculina cf. varicosa		X	X	X	X	X	X	X	X	X	X	X	X	X	NA	353	407	760
ANT184	Hexacorallia	Scleractinia	Porites astreoides		X	X	X	X	X	X	X	X	X	X	X	X	X	NA	390	453	843
ANT185	Hexacorallia	Scleractinia	Balanophyllia elegans		X	X	X	X	X	X	X	X	X	X	X	X	X	NA	391	425	816
ANT186	Hexacorallia	Scleractinia	Porites panamensis		X	X	X	X	X	X	X	X	X	X	X	X	X	NA	402	422	824
ANT192	Hexacorallia	Scleractinia	Oculina patagonica		X	X	X	X	X	X	X	X	X	X	X	X	X	NA	412	484	896
ANT196	Hexacorallia	Scleractinia	Porites divaricata		X	X	X	X	X	X	X	X	X	X	X	X	X	NA	363	413	776
ANT197	Hexacorallia	Scleractinia	Oculina robusta		X	X	X	X	X	X	X	X	X	X	X	X	X	NA	375	478	853
ANT198	Hexacorallia	Scleractinia	Porites sverdrupi		X	X	X	X	X	X	X	X	X	X	X	X	X	NA	471	575	1046
ANT234	Hexacorallia	Scleractinia	Porites porites	DQ643837*	X	X	X	X	X	X	X	X	X	X	X	X	X	NA	214	205	419
ANT235	Hexacorallia	Scleractinia	Porites cf. colonensis		X	X	X	X	X	X	X	X	X	X	X	X	X	NA	424	500	924
ANT240	Hexacorallia	Scleractinia	Porites lobata		X	X	X	X	X	X	X	X	X	X	X	X	X	NA	476	603	1079
ANT255	Hexacorallia	Scleractinia	Lophelia pertusa	NC015143*	X	X	X	X	X	X	X	X	X	X	X	X	X	NA	318	353	671
ANT265	Hexacorallia	Scleractinia	Porites evermanni		X	X	X	X	X	X	X	X	X	X	X	X	X	NA	478	632	1110
ANT269	Hexacorallia	Scleractinia	Porites lutea		X	X	X	X	X	X	X	X	X	X	X	X	X	NA	459	567	1026
ANT270	Hexacorallia	Scleractinia	Porites cf. australiensis		X	X	X	X	X	X	X	X	X	X	X	X	X	NA	399	460	859
ANT281	Hexacorallia	Scleractinia	Madrepora oculata		X	X	X	X	X	X	X	X	X	X	X	X	X	NA	332	425	757
ANT283	Hexacorallia	Scleractinia	Enallopsammia profunda		X	X	X	X	X	X	X	X	X	X	X	X	X	NA	234	236	470
ANT284	Hexacorallia	Scleractinia	cf. Thecopsammia sp.		X	X	X	X	X	X	X	X	X	X	X	X	X	NA	269	310	579
ANT286	Hexacorallia	Scleractinia	Paraconotrochus antarcticus	MT409109	X	X	X	X	X	X	X	X	X	X	X	X	X	NA	431	535	966
atmask	Hexacorallia	Scleractinia	Acropora tenuis	NC003522*	X	X	X	X	X	X	X	X	X	X	X	X	X	NA	450	453	903
Coral54	Hexacorallia	Scleractinia	Astreopora cf. myriophthalma		X	X	X	NA	NA	X	X	X	NA	X	NA	X	X	NA	194	380	574
DNA28	Hexacorallia	Scleractinia	Letepsammia superstes	MT706035	X	X	X	X	X	X	X	X	X	X	X	X	X	NA	179	255	434
DNA41	Hexacorallia	Scleractinia	Rhombopsammia niphada	MT706034	X	X	X	X	X	X	X	X	X	X	X	X	X	NA	188	276	464
IGS113B	Hexacorallia	Scleractinia	Letepsammia formosissima	MT705247	X	X	X	X	X	X	X	X	X	X	X	X	X	NA	119	184	303
ANT006	Hexacorallia	Zoantharia	Zoanthus cf. pulchellus	MN873599	X	X	X	X	X	X	X	X	X	X	X	X	X	NA	326	343	669
ANT086	Hexacorallia	Zoantharia	Epizoanthus illoricatus	MN873588	X	X	X	X	X	X	X	X	X	X	X	X	X	NA	373	389	762
ANT087	Hexacorallia	Zoantharia	Sphenopus marsupialis	MN873598	X	X	X	X	X	X	X	X	X	X	X	X	X	NA	414	455	869
ANT088	Hexacorallia	Zoantharia	Parazoanthus swiftii	MN873597	X	X	X	X	X	X	X	X	X	X	X	X	X	NA	379	431	810
ANT089	Hexacorallia	Zoantharia	Hydrozoanthus gracilis	MN873589	X	X	X	X	X	X	X	X	X	X	X	X	X	NA	344	354	698
ANT090	Hexacorallia	Zoantharia	Zoanthus sansibaricus	NC035578	X	X	X	X	X	X	X	X	X	X	X	X	X	NA	267	282	549
ANT091	Hexacorallia	Zoantharia	Zoanthus sociatus	MN873601	X	X	X	X	X	X	X	X	X	X	X	X	X	NA	407	446	853
ANT092	Hexacorallia	Zoantharia	Neozoanthus aff. uchina	MN873592	X	X	X	X	X	X	X	X	X	X	X	X	X	NA	301	316	617
ANT093	Hexacorallia	Zoantharia	Palythoa heliodiscus	MN873593	X	X	X	X	X	X	X	X	X	X	X	X	X	NA	396	410	806
ANT094	Hexacorallia	Zoantharia	Palythoa mutuki	MN873595	X	X	X	X	X	X	X	X	X	X	X	X	X	NA	349	369	718
ANT132	Hexacorallia	Zoantharia	Zoanthus sp.	MN873600	X	X	X	X	X	X	X	X	X	X	X	X	X	NA	272	251	523
ANT156	Hexacorallia	Zoantharia	Parazoanthus elongatus	MN873596	X	X	X	X	X	X	X	X	X	X	X	X	X	NA	368	414	782
ANT230	Hexacorallia	Zoantharia	Nanozoanthus harenaceus	MN873591	X	X	X	X	X	X	X	X	X	X	X	X	X	NA	475	605	1080
ANT231	Hexacorallia	Zoantharia	Palythoa mizigama	MN873594	X	X	X	X	X	X	X	X	X	X	X	X	X	NA	480	612	1092
ANT232	Hexacorallia	Zoantharia	Microzoanthus occultus	MN873590	X	X	X	X	X	X	X	X	X	X	X	X	X	NA	382	461	843
ANT019	Octocorallia	Malacalcyonacea	Alcyonium acaule	OL616202	X	X	X	X	X	X	X	X	X	X	X	X	X	X	447	706	1153
ANT020	Octocorallia	Malacalcyonacea	Alcyonium digitatum	OL616203	X	X	X	X	X	X	X	X	X	X	X	X	X	X	418	620	1038
ANT021	Octocorallia	Malacalcyonacea	Alcyonium haddoni	OL616204	X	X	X	X	X	X	X	X	X	X	X	X	X	X	429	645	1074
ANT024	Octocorallia	Malacalcyonacea	Clavularia inflata	OL616223	X	X	X	X	X	X	X	X	X	X	X	X	X	X	341	462	803
ANT025	Octocorallia	Malacalcyonacea	Coelogorgia palmosa	OL616224	X	X	X	X	X	X	X	X	X	X	X	X	X	X	443	696	1139
ANT031	Octocorallia	Malacalcyonacea	Plexaura kuna	OL616260	X	X	X	X	X	X	X	X	X	X	X	X	X	X	482	747	1229
ANT033	Octocorallia	Malacalcyonacea	Sclerophytum slieringsi	OL616276	X	X	X	X	X	X	X	X	X	X	X	X	X	NA	435	675	1110
ANT034	Octocorallia	Malacalcyonacea	Sclerophytum lochmodes	OL616273	X	X	X	X	X	X	X	X	X	X	X	X	X	NA	413	668	1081
ANT035	Octocorallia	Malacalcyonacea	Sclerophytum maxima	OL616274	X	X	X	X	X	X	X	NA	X	X	X	X	X	NA	428	664	1092
ANT036	Octocorallia	Malacalcyonacea	Tubipora musica	OL616283	NA	X	X	X	NA	X	X	X	X	X	X	X	X	X	347	587	934
ANT038	Octocorallia	Malacalcyonacea	Sarcophyton trocheliophorum	OL616269	X	X	X	X	X	X	X	X	X	X	X	X	X	X	439	711	1150
ANT039	Octocorallia	Malacalcyonacea	Leptophyton benayahui	OL616287	X	X	X	X	X	X	X	X	X	X	X	X	X	X	467	733	1200
ANT040	Octocorallia	Malacalcyonacea	Corymbophyton bruuni		X	X	X	X	X	X	X	X	X	X	X	X	X	X	430	635	1065
ANT041	Octocorallia	Malacalcyonacea	Carijoa riisei	OL616218	X	X	X	X	X	X	X	X	X	X	X	X	X	NA	390	653	1043
ANT043	Octocorallia	Malacalcyonacea	Tenerodus fallax	OL616286	X	X	X	X	X	X	X	X	X	X	X	X	X	X	428	707	1135
ANT044	Octocorallia	Malacalcyonacea	Dendronephthya sinaiensis	OL616226	X	X	X	X	X	X	X	X	X	X	X	X	X	X	460	738	1198
ANT045	Octocorallia	Malacalcyonacea	Taiaroa tauhou	OL616280	X	X	X	X	X	X	X	X	X	X	X	X	X	NA	455	674	1129
ANT048	Octocorallia	Malacalcyonacea	Incrustatus comauensis	MT254531	X	X	X	X	X	X	X	X	X	X	X	X	X	X	379	567	946
ANT049	Octocorallia	Malacalcyonacea	Paramuricea sp.	OL616256	X	X	X	X	X	X	X	NA	X	X	X	NA	X	X	456	730	1186
ANT050	Octocorallia	Malacalcyonacea	Paratelesto sp.	OL616258	X	X	X	X	X	X	X	X	X	X	X	X	X	X	354	586	940
ANT052	Octocorallia	Malacalcyonacea	Acanthogorgia breviflora	OL616198	X	X	X	X	X	X	X	X	X	X	X	X	X	X	448	704	1152
ANT053	Octocorallia	Malacalcyonacea	Siphonogorgia godeffroyi	OL616278	X	X	X	X	X	X	X	X	X	X	X	X	X	X	438	711	1149
ANT054	Octocorallia	Malacalcyonacea	Bebryce crucifera	OL616214	X	X	X	X	X	X	X	X	X	X	X	X	X	X	460	739	1199
ANT055	Octocorallia	Malacalcyonacea	Eunephthya thyrsoidea	OL616232	X	X	X	X	X	X	X	X	X	X	X	X	X	X	459	731	1190
ANT060	Octocorallia	Malacalcyonacea	Anthothela grandiflora	OL616210	X	X	X	X	X	X	X	X	X	X	X	X	X	X	372	592	964
ANT062	Octocorallia	Malacalcyonacea	Alertigorgia orientalis	OL616205	X	X	X	X	X	X	X	X	X	X	X	X	X	X	434	678	1112
ANT064	Octocorallia	Malacalcyonacea	Sinularia brassica	OL616271	X	X	X	X	X	X	X	X	X	X	X	X	X	X	473	766	1239
ANT065	Octocorallia	Malacalcyonacea	Annella mollis	OL616206	X	X	X	X	X	X	X	X	X	X	X	X	X	X	450	731	1181
ANT066	Octocorallia	Malacalcyonacea	Astrogorgia sp.	OL616212	X	X	X	X	X	X	X	X	X	X	X	X	X	X	473	740	1213
ANT067	Octocorallia	Malacalcyonacea	Sclerophytum flexibilis	OL616272	X	X	X	X	X	X	X	X	X	X	X	X	X	NA	408	670	1078
ANT068	Octocorallia	Malacalcyonacea	Solenocaulon sp.	OL616279	X	X	X	X	X	X	X	X	X	X	X	X	X	X	446	782	1228
ANT069	Octocorallia	Malacalcyonacea	Cladiella pachyclados	OL616222	X	X	X	X	X	X	X	X	X	X	X	X	X	X	474	707	1181
ANT070	Octocorallia	Malacalcyonacea	Nidalia simpsoni	OL616251	X	X	X	X	X	X	X	X	X	X	X	X	X	X	427	753	1180
ANT072	Octocorallia	Malacalcyonacea	Melithaea erythraea	OL616246	X	X	X	X	X	X	X	X	X	X	X	X	X	X	444	749	1193
ANT073	Octocorallia	Malacalcyonacea	Acrossota amboinensis	OL616200	X	X	X	X	X	X	X	X	X	X	X	X	X	X	448	735	1183
ANT076D	Octocorallia	Malacalcyonacea	Paracis sp.	OL616253	X	X	X	X	X	X	X	X	X	X	X	X	X	X	480	737	1217
ANT077	Octocorallia	Malacalcyonacea	Muricella sp.	OL616247	X	X	X	X	X	X	X	X	X	X	X	X	X	X	451	726	1177
ANT080	Octocorallia	Malacalcyonacea	Aquaumbra klapferi	OL616288	X	X	X	X	X	X	X	X	X	X	X	X	X	X	453	741	1194
ANT081	Octocorallia	Malacalcyonacea	Thrombophyton coronatum	OL616281	X	X	X	X	X	X	X	X	X	X	X	X	X	X	479	736	1215
ANT084	Octocorallia	Malacalcyonacea	Muriceopsis flavida	OL616248	X	X	X	X	X	X	X	X	X	X	X	X	X	X	464	767	1231
ANT097	Octocorallia	Malacalcyonacea	Nephthyigorgia sp.	OL616250	X	X	X	X	X	X	X	X	X	X	X	X	X	X	489	773	1262
ANT098	Octocorallia	Malacalcyonacea	Anthelia glauca	OL616207	X	X	X	X	X	X	X	X	X	X	X	X	X	X	457	723	1180
ANT099	Octocorallia	Malacalcyonacea	Arula petunia	OL616211	X	X	X	X	X	X	X	X	X	X	X	X	X	X	418	708	1126
ANT100	Octocorallia	Malacalcyonacea	Plexaurella nutans	OL616261	X	X	X	X	X	X	X	X	X	X	X	X	X	NA	492	770	1262
ANT101	Octocorallia	Malacalcyonacea	Malacacanthus capensis	OL616245	X	X	X	X	X	X	X	X	X	X	X	X	X	X	465	733	1198
ANT102	Octocorallia	Malacalcyonacea	Paralemnalia thyrsoides	OL616254	X	X	X	X	X	X	X	X	X	X	X	X	X	X	436	726	1162
ANT104	Octocorallia	Malacalcyonacea	Ovabunda macrospiculata	OL616252	X	X	X	X	X	X	X	X	X	X	X	X	X	X	448	734	1182
ANT105	Octocorallia	Malacalcyonacea	Acrophytum claviger	OL616199	X	X	X	X	X	X	X	X	X	X	X	X	X	NA	462	693	1155
ANT106	Octocorallia	Malacalcyonacea	Discophyton rudyi	OL616228	X	X	X	X	X	X	X	X	X	X	X	X	X	X	479	796	1275
ANT107	Octocorallia	Malacalcyonacea	Ceeceenus quadrus	OL616219	X	X	X	X	X	X	X	X	X	X	X	X	X	X	461	783	1244
ANT108	Octocorallia	Malacalcyonacea	Azoriella bayeri	OL616213	X	X	X	X	X	X	X	X	X	X	X	X	X	X	395	683	1078
ANT109	Octocorallia	Malacalcyonacea	Acanthoaxis wirtzi	OL616197	X	X	X	X	X	X	X	X	X	X	X	X	X	NA	449	744	1193
ANT112	Octocorallia	Malacalcyonacea	Keroeides sp.	OL616243	X	X	X	X	X	X	X	X	X	X	X	X	X	X	442	684	1126
ANT114	Octocorallia	Malacalcyonacea	Isis hippuris	OL616241	X	X	X	X	X	X	X	X	X	X	X	X	X	X	468	780	1248
ANT115	Octocorallia	Malacalcyonacea	Protodendron repens	OL616263	X	X	X	X	X	X	X	X	X	X	X	X	X	X	379	580	959
ANT116	Octocorallia	Malacalcyonacea	Rumphella sp.	OL616268	X	X	X	X	X	X	X	X	X	X	X	X	X	X	469	768	1237
ANT117	Octocorallia	Malacalcyonacea	Eunicella tricoronata	OL616234/OL616235	X	X	X	X	X	X	X	X	X	X	X	X	X	NA	465	746	1211
ANT171	Octocorallia	Malacalcyonacea	Caementabunda simplex	OL616216	X	X	X	X	X	X	X	X	X	X	X	X	X	X	461	723	1184
ANT172	Octocorallia	Malacalcyonacea	Sclerophytum wanannensis	OL616277	X	X	X	X	X	X	X	X	X	X	X	X	X	X	426	713	1139
ANT173	Octocorallia	Malacalcyonacea	Sclerophytum acuta	OL616270	X	X	X	X	X	NA	NA	NA	NA	X	NA	X	NA	NA	463	713	1176
ANT179	Octocorallia	Malacalcyonacea	Sclerophytum penghuensis	OL616275	X	X	X	X	X	X	X	X	X	X	X	X	X	X	447	721	1168
ANT188	Octocorallia	Malacalcyonacea	Eunicea flexuosa	OL616233	X	X	X	X	X	X	X	X	X	X	X	X	X	X	477	735	1212
ANT276	Octocorallia	Malacalcyonacea	Homophyton verrucosum	OL616237	X	X	X	X	X	X	X	X	X	X	X	X	X	X	389	580	969
ANT022	Octocorallia	Scleralcyonacea	Anthomastus sp.	OL616209	X	X	X	X	X	X	X	X	X	X	X	X	X	NA	403	556	959
ANT023	Octocorallia	Scleralcyonacea	Chrysogorgia tricaulis	OL616221	X	X	X	X	X	X	X	X	X	X	X	X	X	X	395	521	916
ANT026	Octocorallia	Scleralcyonacea	Cornularia pabloi	OL616225	X	X	X	X	X	X	X	X	X	X	X	X	X	X	390	512	902
ANT027	Octocorallia	Scleralcyonacea	Erythropodium caribaeorum	OL616231	X	X	X	X	X	X	X	X	X	X	X	X	X	X	417	569	986
ANT028	Octocorallia	Scleralcyonacea	Heliopora coerulea	OL616236	X	X	X	X	X	X	X	X	X	X	X	X	X	X	446	634	1080
ANT029	Octocorallia	Scleralcyonacea	Keratoisidinae sp.	OL616242	X	X	X	X	X	X	X	X	X	X	NA	X	X	X	314	436	750
ANT030	Octocorallia	Scleralcyonacea	Parasphaerasclera valdiviae	OL616257	X	X	X	X	X	X	X	X	X	X	X	X	X	X	439	597	1036
ANT032	Octocorallia	Scleralcyonacea	Virgularia schultzei	OL616285	X	X	X	X	X	X	X	X	X	X	X	X	X	X	370	421	791
ANT037	Octocorallia	Scleralcyonacea	Paraminabea aldersladei	OL616255	X	X	X	X	X	X	X	X	X	X	X	X	X	NA	478	702	1180
ANT046	Octocorallia	Scleralcyonacea	Trichogorgia capensis	OL616282	X	X	X	X	X	X	X	X	X	X	X	X	X	NA	459	712	1171
ANT047	Octocorallia	Scleralcyonacea	Primnoella chilensis	OL616262	X	X	X	X	X	X	X	X	X	X	X	X	X	X	434	614	1048
ANT051	Octocorallia	Scleralcyonacea	Briareum hamrum	OL616215	X	X	X	X	X	X	X	X	X	X	X	X	X	X	292	360	652
ANT058	Octocorallia	Scleralcyonacea	Balticina finmarchica		X	X	X	X	X	X	X	X	X	X	X	X	X	NA	405	515	920
ANT059	Octocorallia	Scleralcyonacea	Kophobelemnon sp.	OL616244	X	X	X	X	X	X	X	X	X	X	X	X	X	X	316	410	726
ANT061	Octocorallia	Scleralcyonacea	Ideogorgia capensis	OL616238/OL616239	X	X	X	X	X	X	X	X	X	X	X	X	X	X	377	513	890
ANT074	Octocorallia	Scleralcyonacea	Veretillum cf. cynomorium	OL616284	X	X	X	X	X	X	X	X	X	X	X	X	X	X	319	374	693
ANT078	Octocorallia	Scleralcyonacea	Distichoptilum gracile	OL616229	X	X	X	X	X	X	X	X	X	X	X	X	X	X	282	322	604
ANT079	Octocorallia	Scleralcyonacea	Nanipora cf. kamurai	OL616249	X	X	X	X	X	X	X	X	X	X	X	X	X	X	486	693	1179
ANT082	Octocorallia	Scleralcyonacea	Chelidonisis aurantiaca mexicana	OL616220	X	X	X	X	X	X	X	X	X	X	X	X	X	X	435	589	1024
ANT083	Octocorallia	Scleralcyonacea	Ellisella sp.	OL616230	X	X	X	X	X	X	X	X	X	X	X	X	X	X	383	521	904
ANT085	Octocorallia	Scleralcyonacea	Anthomastinae n. sp.	OL616208	X	X	X	X	X	X	X	X	X	X	X	X	X	X	429	600	1029
ANT111	Octocorallia	Scleralcyonacea	Renilla muelleri	OL616267	X	X	X	X	X	X	X	X	X	X	X	X	X	X	480	634	1114
ANT113	Octocorallia	Scleralcyonacea	Parisis sp.	OL616259	X	X	X	X	X	X	X	X	X	X	X	X	X	X	298	451	749
ANT170	Octocorallia	Scleralcyonacea	Isidoides armata	OL616240	X	X	X	X	X	X	X	X	X	X	X	X	X	X	312	464	776
ANT174	Octocorallia	Scleralcyonacea	Telestula n. sp.		X	X	X	X	NA	X	X	NA	X	NA	X	NA	X	NA	339	453	792
ANT175	Octocorallia	Scleralcyonacea	Candidella imbricata	OL616217	X	X	X	X	X	X	X	X	X	X	X	X	X	X	409	557	966
ANT176	Octocorallia	Scleralcyonacea	Radicipes sp.	OL616266	X	X	X	X	X	X	X	X	X	X	X	X	X	X	365	494	859
ANT177	Octocorallia	Scleralcyonacea	Acanella sp.	OL616196	X	X	X	X	X	X	X	X	X	X	X	X	X	X	372	517	889
ANT178	Octocorallia	Scleralcyonacea	Dichotella gemmacea	OL616227	X	X	X	X	X	X	X	X	X	X	X	X	X	X	474	718	1192
ANT287	Octocorallia	Scleralcyonacea	Pseudoanthomastus sp.	OL616265	X	X	X	X	X	X	X	X	X	X	X	X	X	X	434	624	1058
ANT288	Octocorallia	Scleralcyonacea	Pseudoanthomastus sp.	OL616264	X	X	X	X	X	X	X	X	X	X	X	X	X	NA	465	679	1144
* Different individual downloaded from genbank
