## Supplemental Table 3 for "Extreme mito-nuclear discordance within Anthozoa, with notes on unique properties of their mitochondrial genomes"

### Sheet: mtgenomes
Suppl. Table 3. Mitochondrial genomes assembled for present study
Class	Order	Species	GENID	Assembler	Size	Genes
Hexacorallia	Actiniaria	Actinauge richardi	ANT248	Spades	19823	cox1_1	lagli	cox1_2	nad4l	atp8	atp6	nad5_1	nad1	nad3	nad5_2	trnW	nad2	rnS	cox2	nad4	nad6	cob	trnM	rnL	cox3
Hexacorallia	Actiniaria	Actinauge richardi	ANT248	Novoplasty	19746	cox1_1	lagli	cox1_1	nad4l	atp8	atp6	nad5_1	nad1	nad3	nad5_2	trnW	nad2	rnS	cox2	nad4	nad6	cob	trnM	rnL	cox3
Hexacorallia	Actiniaria	Actinia equina	ANT203	Spades	20768	cox1	nad4l	atp8	atp6	nad5_1	nad1	nad3	nad5_2	trnW	nad2	rnS	cox2	nad4	nad6	cob	trnM	rnL	cox3
Hexacorallia	Actiniaria	Actinostella flosculifera	ANT130	Spades	19469	cox1	nad4l	atp8	atp6	nad5_1	nad1	nad3	nad5_2	trnW	nad2	rnS	cox2	nad4	nad6	cob	trnM	rnL	cox3
Hexacorallia	Actiniaria	Actinostella sp. nov	ANT002	Novoplasty	Contig1 = 15087, Contig2 = 5353	cox1	nad4l	atp8	atp6	nad5_1	nad1	nad3	nad5_2	trnW	nad2	rnS	cox2	nad4	nad6	cob	trnM		cox3
Hexacorallia	Actiniaria	Actinostola georgiana	ANT204	Spades	19894	cox1	nad4l	atp8	atp6	nad5_1	nad1	nad3	nad5_2	trnW	nad2	rnS	cox2	nad4	nad6	cob	trnM	rnL	cox3
Hexacorallia	Actiniaria	Actinostola georgiana	ANT204	Novoplasty	19817	cox1	nad4l	atp8	atp6	nad5_1	nad1	nad3	nad5_2	trnW	nad2	rnS	cox2	nad4	nad6	cob	trnM	rnL	cox3
Hexacorallia	Actiniaria	Actinostola sp.	ANT124	Novoplasty	19752	cox1	nad4l	atp8	atp6	nad5_1	nad1	nad3	nad5_2	trnW	nad2	rnS	cox2	nad4	nad6	cob	trnM	rnL	cox3
Hexacorallia	Actiniaria	Alicia sansibarensis	ANT205	Spades	19616	cox1	nad4l	cox2	nad4	nad6	cob	atp8	atp6	nad5_1	nad1	nad3	nad5_2	trnW	nad2	rnS	trnM	rnL	cox3
Hexacorallia	Actiniaria	Alicia sansibarensis	ANT205	Novoplasty	19671	cox1	nad4l	cox2	nad4	nad6	cob	atp8	atp6	nad5_1	nad1	nad3	nad5_2	trnW	nad2	rnS	trnM	rnL	cox3
Hexacorallia	Actiniaria	Antholoba achates	ANT206	Spades	17989	cox1	nad4l	atp8	atp6	nad5_1	nad1	nad3	nad5_2	trnW	nad2	rnS	cox2	nad4	nad6	cob	trnM	rnL	cox3
Hexacorallia	Actiniaria	Antholoba achates	ANT206	Novoplasty	17912	cox1	nad4l	atp8	atp6	nad5_1	nad1	nad3	nad5_2	trnW	nad2	rnS	cox2	nad4	nad6	cob	trnM	rnL	cox3
Hexacorallia	Actiniaria	Anthopleura sp.	ANT131	Spades	15986	cox1	nad4l	atp8	atp6	nad5_1	nad1	nad3	nad5_2	trnW	nad2	rnS	cox2	nad4	nad6	cob		rnL	cox3
Hexacorallia	Actiniaria	Anthostella stephensoni	ANT207	Spades	20779	cox1	laglii???	cox1_2??	nad4l	atp8	atp6	nad5_1	nad1	nad3	nad5_2	trnW	nad2	rnS	cox2	nad4	nad6	cob	trnM	rnL	cox3
Hexacorallia	Actiniaria	Anthostella stephensoni	ANT207	Novoplasty	20702	cox1_1	lagli	cox1_2	nad4l	atp8	atp6	nad5_1	nad1	nad3	nad5_2	trnW	nad2	rnS	cox2	nad4	nad6	cob	trnM	rnL	cox3
Hexacorallia	Actiniaria	Antipodactis awii	ANT208	Spades	17544	cox1	nad4l	atp8	atp6	nad5_1	nad1	nad3	nad5_2	trnW	nad2	rnS	cox2	nad4	nad6	cob	trnM	rnL	cox3
Hexacorallia	Actiniaria	Antipodactis awii	ANT208	Novoplasty	17467	cox1	nad4l	atp8	atp6	nad5_1	nad1	nad3	nad5_2	trnW	nad2	rnS	cox2	nad4	nad6	cob	trnM	rnL	cox3
Hexacorallia	Actiniaria	Bunodactis octoradiata	ANT158	Spades	18734	cox1	nad4l	atp8	atp6	nad5_1	nad1	nad3	nad5_2	trnW	nad2	rnS	cox2	nad4	nad6	cob	trnM	rnL	cox3
Hexacorallia	Actiniaria	Bunodactis octoradiata	ANT158	Novoplasty	18657	cox1	nad4l	atp8	atp6	nad5_1	nad1	nad3	nad5_2	trnW	nad2	rnS	cox2	nad4	nad6	cob	trnM	rnL	cox3
Hexacorallia	Actiniaria	Cylista troglodytes	ANT219	Spades	17494	cox1_1	lagli	cox1_2	nad4l	atp8	atp6	nad5_1	nad1	nad3	nad5_2	trnW	nad2	rnS	cox2	nad4	nad6	cob	trnM	rnL	cox3
Hexacorallia	Actiniaria	Cylista troglodytes	ANT219	Novoplasty	17417	cox1_1	lagli	cox1_2	nad4l	atp8	atp6	nad5_1	nad1	nad3	nad5_2	trnW	nad2	rnS	cox2	nad4	nad6	cob	trnM	rnL	cox3
Hexacorallia	Actiniaria	Diadumene leucolena	ANT249	Spades	17793	cox1_1	lagli	cox1_2	nad4l	atp8	atp6	nad5_1	nad1	nad3	nad5_2	trnW	nad2	rnS	cox2	nad4	nad6	cob	trnM	rnL	cox3
Hexacorallia	Actiniaria	Diadumene leucolena	ANT249	Novoplasty	17716	cox1_1	lagli	cox1_2	nad4l	atp8	atp6	nad5_1	nad1		nad5_2	trnW	nad2	rnS	cox2	nad4	nad6	cob	trnM	rnL	cox3
Hexacorallia	Actiniaria	Edwardsia timida	ANT119	Novoplasty	18484	cox1	nad4l	atp8	atp6	nad5_1	nad1	nad3	nad5_2	trnW	nad2	rnS	cox2	nad4	nad6	cob	trnM	rnL	cox3
Hexacorallia	Actiniaria	Galatheanthemum cf. profundale	ANT213	Spades	16710	cox1	nad4l	atp8	atp6	nad5_1	nad1	nad3	nad5_2	trnW	nad2	rnS	cox2	nad4	nad6	cob	trnM	rnL	cox3
Hexacorallia	Actiniaria	Galatheanthemum cf. profundale	ANT213	Novoplasty	16633	cox1	nad4l	atp8	atp6	nad5_1	nad1	nad3	nad5_2	trnW	nad2	rnS	cox2	nad4	nad6	cob	trnM	rnL	cox3
Hexacorallia	Actiniaria	Halcampella fasciata	ANT129	Spades	16627	cox1	nad4l	atp8	atp6	nad5_1	nad1	nad3	nad5_2	trnW	nad2	rnS	cox2	nad4	nad6	cob	trnM	rnL	cox3
Hexacorallia	Actiniaria	Halcampella fasciata	ANT129	Novoplasty	16551	cox1	nad4l	atp8	atp6	nad5_1	nad1	nad3	nad5_2	trnW	nad2	rnS	cox2	nad4	nad6	cob	trnM	rnL	cox3
Hexacorallia	Actiniaria	Halcurias pilatus	ANT004/7	Novoplasty	16183	cox1	nad4l	atp8	atp6	nad5_1	nad1	nad3	nad5_2	trnW	nad2	rnS	cox2	nad4	nad6	cob	trnM	rnL	cox3
Hexacorallia	Actiniaria	Laviactis lucida	ANT215	Spades	21615	cox1	nad4l	atp8	atp6	nad5_1	nad1	nad3	nad5_2		nad2	rnS	cox2	nad4	nad6	cob	trnM	rnL	cox3
Hexacorallia	Actiniaria	Laviactis lucida	ANT215	Novoplasty	21537	cox1	nad4l	atp8	atp6	nad5_1	nad1	nad3	nad5_2	trnW	nad2	rnS	cox2	nad4	nad6	cob	trnM	rnL	cox3
Hexacorallia	Actiniaria	Lebrunia danae	ANT009	Trinity	14448	cox1	cob	cox2	nad4			nad1	nad3	nad5	trnW	nad2	rnS				trnM	rnL	cox3
Hexacorallia	Actiniaria	Metridium senile	ANT160	Spades	17521	cox1	laglii???	cox1_2??	nad4l	atp8	atp6	nad5_1	nad1	nad3	nad5_2	trnW	nad2	rnS	cox2	nad4	nad6	cob	trnM	rnL	cox3
Hexacorallia	Actiniaria	Metridium senile	ANT160	Novoplasty	17445	cox1_1	lagli	cox1_2	nad4l	atp8	atp6	nad5_1	nad1	nad3	nad5_2	trnW	nad2	rnS	cox2	nad4	nad6	cob	trnM	rnL	cox3
Hexacorallia	Actiniaria	Phelliactis sp.	ANT247	Spades	18759	cox1	nad4l	atp8	atp6	nad5_1	nad1	nad3	nad5_2	trnW	nad2	rnS	cox2	nad4	nad6	cob	trnM	rnL	cox3
Hexacorallia	Actiniaria	Phymanthus crucifer	ANT121	Trinity	20097	cox1	nad4l	atp8	atp6	nad5_1	nad1	nad3	nad5_2	trnW	nad2	rnS	cox2	nad4	nad6	cob	trnM	rnL	cox3
Hexacorallia	Actiniaria	Phymanthus crucifer	ANT121	Novoplasty	19731	cox1	nad4l	atp8	atp6	nad5_1	nad1	nad3	nad5_2	trnW	nad2	rnS	cox2	nad4	nad6	cob	trnM	rnL	cox3
Hexacorallia	Actiniaria	Stephanthus antarcticus	ANT220	Spades	18640	cox1	laglii???	cox1_2??	nad4l	atp8	atp6	nad5_1	nad1	nad3	nad5_2	trnW	nad2	rnS	cox2	nad4	cob	nad6	trnM	rnL	cox3
Hexacorallia	Actiniaria	Stephanthus antarcticus	ANT220	Novoplasty	18563	cox1_1	lagli	cox1_2	nad4l	atp8	atp6	nad5_1	nad1	nad3	nad5_2	trnW	nad2	rnS	cox2	nad4	cob	nad6	trnM	rnL	cox3
Hexacorallia	Actiniaria	Stomphia didemon	ANT159	Spades	18727	cox1	nad4l	atp8	atp6	nad5_1	nad1	nad3	nad5_2	trnW	nad2	rnS	cox2	nad4	nad6	cob	trnM	rnL	cox3
Hexacorallia	Actiniaria	Stomphia didemon	ANT159	Novoplasty	18650	cox1	nad4l	atp8	atp6	nad5_1	nad1	nad3	nad5_2	trnW	nad2	rnS	cox2	nad4	nad6	cob	trnM	rnL	cox3
Hexacorallia	Antipatharia	Acanthopathes thyoides	ANT135	Trinity	22847	cox1	nad4l	cox2	nad4	nad6	atp8	atp6	nad5_1	nad1	nad3	nad5_2	trnW	nad2	rnS_0	cob_0	rnS_1	cob_1	cox3
Hexacorallia	Antipatharia	Acanthopathes thyoides	ANT135	Novoplasty	contig 1: 13729, contig 2: 5119, contig 3: 1267	cox1	nad4l	cox2	nad4	nad6	atp8	atp6	nad5_1	nad1	nad3	nad5_2	trnW	nad2	rnS	cob	trnM	rnL	cox3
Hexacorallia	Antipatharia	Aphanipathes pedata	ANT137	Spades	19795	cox1	nad4l	cox2	nad4	nad6	atp8	atp6	nad5_1	nad1	nad3	nad5_2	trnW	nad2	rnS	cob	trnM	rnL	cox3
Hexacorallia	Antipatharia	Aphanipathes pedata	ANT137	Novoplasty	19717	cox1	nad4l	cox2	nad4	nad6	atp8	atp6	nad5_1	nad1	nad3	nad5_2	trnW	nad2	rnS	cob	trnM	rnL	cox3
Hexacorallia	Antipatharia	Bathypathes alaskensis	ANT143	Novoplasty	17699	cox1	nad4l	cox2	nad4	nad6	atp8	atp6	nad5_1	nad1	nad3	nad5_2	trnW	nad2	rnS	cob	trnM	rnL	cox3
Hexacorallia	Antipatharia	Elatopathes abietina	ANT229	Spades	15928	cox1	nad4l	cox2	nad4	nad6	atp8	atp6	nad5_1	nad1	nad3	nad5_1		nad2	rnS	cob	trnM	rnL	cox3
Hexacorallia	Antipatharia	Elatopathes abietina	ANT229	Novoplasty	17797	cox1_1	lagli	cox1_2	nad4l	cox2	nad4	nad6	atp8	atp6	nad5_1	nad1	nad3	nad5_2	trnW	nad2	rnS	cob	trnM	rnL	cox3
Hexacorallia	Antipatharia	Myriopathes ulex	ANT015	Novoplasty	17619	cox1_1	lagli	cox1_2	nad4l	cox2	nad4	nad6	atp8	atp6	nad5_1	nad1	nad3	nad5_2	trnW	nad2	rnS	cob	trnM	rnL	cox3
Hexacorallia	Antipatharia	Parantipathes sp.	ANT146	Spades	17811	cox1	nad4l	cox2	nad4	nad6	atp8	atp6	nad5_1	nad1	nad3	nad5_2	trnW	nad2	rnS	cob	trnM	rnL	cox3
Hexacorallia	Antipatharia	Parantipathes sp.	ANT146	Novoplasty	17734	cox1	nad4l	cox2	nad4	nad6	atp8	atp6	nad5_1	nad1	nad3	nad5_2	trnW	nad2	rnS	cob	trnM	rnL	cox3
Hexacorallia	Antipatharia	Stauropathes arctica	ANT147	Spades	17777	cox1	nad4l	cox2	nad4	nad6	atp8	atp6	nad5_1	nad1	nad3	nad5_2	trnW	nad2	rnS	cob	trnM	rnL	cox3
Hexacorallia	Antipatharia	Stauropathes sp.	ANT144	Spades	17777	cox1	nad4l	cox2	nad4	nad6	atp8	atp6	nad5_1	nad1	nad3	nad5_2	trnW	nad2	rnS	cob	trnM	rnL	cox3
Hexacorallia	Antipatharia	Stauropathes sp.	ANT144	Novoplasty	17700	cox1	nad4l	cox2	nad4	nad6	atp8	atp6	nad5_1	nad1	nad3	nad5_2	trnW	nad2	rnS	cob	trnM	rnL	cox3
Hexacorallia	Antipatharia	Telopathes magna	ANT226	Spades	17771	cox1	nad4l	cox2	nad4	nad6	atp8	atp6	nad5_1	nad1	nad3	nad5_2	trnW	nad2	rnS	cob	trnM	rnL	cox3
Hexacorallia	Antipatharia	Umbellapathes litocrada	ANT150	Spades	17792	cox1	nad4l	cox2	nad4	nad6	atp8	atp6	nad5_1	nad1	nad3	nad5_2	trnW	nad2	rnS	cob	trnM	rnL	cox3
Hexacorallia	Antipatharia	Umbellapathes litocrada	ANT150	Novoplasty	17715	cox1	nad4l	cox2	nad4	nad6	atp8	atp6	nad5_1	nad1	nad3	nad5_2	trnW	nad2	rnS	cob	trnM	rnL	cox3
Hexacorallia	Ceriantharia	Botruanthus mexicanus	ANT252	Spades	18990	cox1	trnM	nad4	cob	nad5_1	lagli	nad4l	nad1	cox2	nad5	nad1
Hexacorallia	Ceriantharia	Botruanthus mexicanus	ANT252	Geneious	24327	cox1_1	nad4	nad3	nad4l	rnS/L	cob	nad5_2	rns	nad1	nad4	nad5	nad1	cox1_0	trnM	atp6	cox3	nad5_1	trnW	lagli	nad5_2	cob_1
Hexacorallia	Ceriantharia	Ceriantheomorphe brasiliensis	ANT278	Spades	9826			rnL				nad4l	nad6	trnM	rnS
Hexacorallia	Ceriantharia	Ceriantheomorphe brasiliensis	ANT278	Spades	4755	cox1
Hexacorallia	Ceriantharia	Ceriantheomorphe brasiliensis	ANT278	Geneious	12905		nad1	lagli	rnL	atp6
Hexacorallia	Ceriantharia	Cerianthus vogti	ANT251	Spades	13644	cox1	nad5	rnL	cob	cox3	nad3	nad4l	atp6	nad1
Hexacorallia	Ceriantharia	Cerianthus vogti	ANT251	Geneious	13437	cox1	nad1	nad2	nad3	trnM	rnS	cox2	atp6	nad1
Hexacorallia	Ceriantharia	Pachycerianthus sp.	ANT012	Geneious	8517	cox1	nad4	nad5	rnL
Hexacorallia	Corallimorpharia	Corallimorphus profundus	ANT274	Spades	20564	cox1	lagli	cox2_1 ??	trnM	rnL	nad5_1	nad1	rnS	cox3	cox2	nad4l	nad3	nad4	cob	nad2	nad6	atp6	nad5_2	trnW	atp8
Hexacorallia	Corallimorpharia	Corallimorphus profundus	ANT274	Novoplasty	20486	cox1_1	lagli	cox1_2	trnM	rnL	nad5_1	nad1	rnS	cox3	cox2	nad4l	nad3	nad4	cob	nad2	nad6	atp6	nad5_2	trnW	atp8
Hexacorallia	Corallimorpharia	Discosoma carlgreni	ANT003	Novoplasty	20587	cox1	lagli		cox3	cox2	nad2	rnS	nad4	nad6	atp6	nad5_1	trnW	nad5_2	trnM	rnL	nad1	cob	nad4l	nad3	atp8
Hexacorallia	Corallimorpharia	Rhodactis osculifera	ANT153	Spades	20844	cox1_1	lagli	cox1_2	cox3	cox2		rnS	nad4	nad6	atp6	nad5_1	trnW	nad5_2	trnM	rnL	nad1	cob
Hexacorallia	Corallimorpharia	Rhodactis osculifera	ANT153	Novoplasty	20767	cox1_1	lagli	cox1_2	cox3	cox2	nad2	rnS	nad4	nad6	atp6	nad5_1	trnW	nad5_2	trnM	rnL	nad1	cob	nad4l	nad3	atp8
Hexacorallia	Corallimorpharia	Ricordea florida	ANT154	Trinity	22819	cox1_1	lagli	cox1_2	cox3	cox2	nad2	rnS	nad4	nad6	atp6	nad5_1	trnW	nad5_2	trnM	rnL	nad1	cob	nad4l	nad3	atp8
Hexacorallia	incerti ordinis	Relicanthus daphneae	ANT289B	Geneious	17888	cox1	nad4l	atp8	atp6	nad5_1	nad1	nad3	nad5_2	trnW	nad2	rnS	cox2	nad4	nad6	cob	trnM	rnL	cox3
Hexacorallia	Scleractinia	Acropora muricata	ANT013	Spades	18558	cox1	trnM	rnL	nad5_1	nad1	cob	nad2	nad6	atp6	nad4	rnS	cox3	cox2	nad4l	nad3	nad5_2	trnW	atp8
Hexacorallia	Scleractinia	Acropora palmata	ANT163	Novoplasty	18256	cox1	trnM	rnL	nad5_1	nad1	cob	nad2	nad6	atp6	nad4	rnS	cox3	cox2	nad4l	nad3	nad5_2	trnW	atp8
Hexacorallia	Scleractinia	Agaricia lamarcki	ANT164	Spades	18680	cox1	trnM	rnL	nad5_1	nad1	cob	nad2	nad6	atp6	nad4	rnS	cox3	cox2	nad4l	nad3	nad5_2	trnW	atp8
Hexacorallia	Scleractinia	Astreopora cf. myriophthalma	Coral54	Geneious	14870	cox1	trnM	rnL	nad5_1	nad1	cob	nad2	nad6	atp6	nad4	rnS					nad5_2	trnW	atp8
Hexacorallia	Scleractinia	Balanophyllia elegans	ANT185	Spades	19043	cox1_1	lagli	cox1_2	trnM	rnL	nad5_1	nad1	cob	nad2	nad6	atp6	nad4	rnS	cox3	cox2	nad4l	nad3	nad5_2	trnW	atp8
Hexacorallia	Scleractinia	Balanophyllia elegans	ANT185	Novoplasty	18966	cox1_1	lagli	cox1_2	trnM	rnL	nad5_1	nad1	cob	nad2	nad6	atp6	nad4	rnS	cox3	cox2	nad4l	nad3	nad5_2	trnW	atp8
Hexacorallia	Scleractinia	Caryophyllia arnoldi	ANT180	Spades	16322	cox1	trnM	rnL	nad5_1	nad1	atp6	nad4	rns	cox3	cox2	nad4l	nad3	nad5_2	cob	nad2	nad6	trnW	atp8
Hexacorallia	Scleractinia	Caryophyllia arnoldi	ANT180	Novoplasty	16271	cox1	trnM	rnL	nad5_1	nad1	atp6	nad4	rns	cox3	cox2	nad4l	nad3	nad5_2	cob	nad2	nad6	trnW	atp8
Hexacorallia	Scleractinia	cf. Thecopsammia sp.	ANT284	Spades	19169	cox1_1 ???	lagli ???	cox1_2	trnM	rnL	nad5_1	nad1	cob	nad2	nad6	atp6	nad4	rnS	cox3	cox2	nad4l	nad3	nad5_2	trnW	atp8
Hexacorallia	Scleractinia	Cladocora sp.	ANT181	Spades	14959	cox1	trnM	rnL	nad5_1	nad1	cob	nad2	nad6	atp6	nad4	rnS	cox3	cox2	nad4l	nad3	nad5_2	trnW	atp8
Hexacorallia	Scleractinia	Dendrogyra cylindrus	ANT168	Spades	17372	cox1	trnM	rnL	nad5_1	nad1	cob	nad2	nad6	atp6	nad4	rnS	cox3	cox2	nad4l	nad3	nad5_2	trnW	atp8
Hexacorallia	Scleractinia	Enallopsammia profunda	ANT283	Spades	18778	cox1_1 ???	lagli ???	cox1_2	trnM	rnL	nad5_1	nad1	cob	nad2	nad6	atp6	nad4	rnS	cox3	cox2	nad4l	nad3	nad5_2	trnW	atp8
Hexacorallia	Scleractinia	Eusmilia fastigiata	ANT169	Spades	16047	cox1	trnM	rnL	nad5_1	nad1	cob	nad2	nad6	atp6	nad4	rnS	cox3	cox2	nad4l	nda3	nad5_2	trnW	atp8
Hexacorallia	Scleractinia	Favia fragum	ANT161	Spades	15997	cox1	trnM	rnL		nad1	cob	nad2	nad6	atp6	nad4	rnS	cox3	cox2	nad4l		nad5	trnW	atp8
Hexacorallia	Scleractinia	Flabellum alabastrum	ANT096	Spades	6177	cox1	trnM	rnL	nad5_1													trnW	atp8
Hexacorallia	Scleractinia	Flabellum alabastrum	ANT096	Novoplasty	19871	cox1_1	lagli	cox1_2	trnM	rnL	nad5_1	nad1	cob	nad2	nad6	atp6	nad4	rnS	cox3	cox2	nad4l	nad3	nad5_2	trnW	atp8
Hexacorallia	Scleractinia	Madrepora oculata	ANT281	Geneious	15846	cox1	trnM	rnL	nad5_1	nad1	cob	nad2	nad6	atp6	nad4	rnS	cox2	cox3	nad4l	nad3	nad5_2		atp8
Hexacorallia	Scleractinia	Meandrina meandrites	ANT162	Spades	16211	cox1	trnM	rnL		nad1	cob	nad2	nad6	atp6	nad4	rnS	cox3	cox2	nad4l		nad5	trnW	atp8
Hexacorallia	Scleractinia	Mussismilia hispida	ANT120	Spades	17157	cox1	trnM	rnL	nad5_1	nad1	cob	nad2	nad6	atp6	nad4	rnS	cox3	cox2	nad4l	nad3	nad5_2	trnW	atp8
Hexacorallia	Scleractinia	Mussismilia hispida	ANT120	Novoplasty	17068	cox1	trnM	rnL	nad5_1	nad1	cob	nad2	nad6	atp6	nad4	rnS	cox3	cox2	nad4l	nad3	nad5_2	trnW	atp8
Hexacorallia	Scleractinia	Oculina cf. varicosa	ANT183	Spades	14888	cox1	trnM	rnL	nad5_1	nad1	cob	nad2	nad6	atp6	nad4	rnS	cox3	cox2	nad4l	nad3	nad5_2	trnW	atp8
Hexacorallia	Scleractinia	Oculina patagonica	ANT192	Spades	14931	cox1	trnM	rnL	nad5_1	nad1	cob	nad2	nad6	atp6	nad4	rnS	cox3	cox2	nad4l	nad3	nad5_2	trnW	atp8
Hexacorallia	Scleractinia	Oculina robusta	ANT197	Spades	14930	cox1	trnM	rnL	nad5_1	nad1	cob	nad2	nad6	atp6	nad4	rnS	cox3	cox2	nad4l	nad3	nad5_2	trnW	atp8
Hexacorallia	Scleractinia	Oculina varicosa	ANT182	Spades	14933	cox1	trnM	rnL	nad5_1	nad1	cob	nad2	nad6	atp6	nad4		cox3	cox2	nad4l	nad3	nad5_2	trnW	atp8
Hexacorallia	Scleractinia	Oculina varicosa	ANT182	Novoplasty	14857	cox1	trnM	rnL	nad5_1	nad1	cob	nad2	nad6	atp6	nad4	rnS	cox3	cox2	nad4l	nad3	nad5_2	trnW	atp8
Hexacorallia	Scleractinia	Orbicella annularis	ANT166	Spades	17082	cox1	trnM	rnL	nad5_1	nad1	cob	nad2	nad6	atp6	nad4	rnS	cox3	cox2	nad4l	nad3	nad5_2	trnW	atp8
Hexacorallia	Scleractinia	Orbicella franksi	ANT167	Spades	17156	cox1	trnM	rnL	nad5_1	nad1	cob	nad2	nad6	atp6	nad4	rnS	cox3	cox2	nad4l	nad3	nad5_2	trnW	atp8
Hexacorallia	Scleractinia	Pavona decussata	ANT018	Spades	18454	cox1	trnM	rnL	nad5_1	nad1	cob	nad2	nad6	atp6	nad4	rnS	cox3	cox2	nad4l	nad3	nad5_2	trnW	atp8
Hexacorallia	Scleractinia	Pavona decussata	ANT018	Novoplasty	19079	cox1	trnM	rnL	nad5_1	nad1	cob	nad2	nad6		nad4	rnS	cox3	cox2	nad4l	nad3	nad5_2	trnW	atp8
Hexacorallia	Scleractinia	Phyllangia americana	ANT151	Spades	3253			rnL	nad5_1	nad1	cob
Hexacorallia	Scleractinia	Phyllangia americana	ANT151	Spades	3619										nad4	rnS	cox3	cox2
Hexacorallia	Scleractinia	Porites astreoides	ANT184	Spades	18605	cox1_1	lagli	cox1_2	trnM	rnL	nad5_1	nad1	cob	nad2	nad6	atp6	nad4	rnS	cox3	cox2	nad4l	nad3	nad5_2	trnW	atp8
Hexacorallia	Scleractinia	Porites astreoides	ANT184	Novoplasty	18528	cox1_1	lagli	cox1_2	trnM	rnL	nad5_1	nad1	cob	nad2	nad6	atp6	nad4	rnS	cox3	cox2	nad4l	nad3	nad5_2	trnW	atp8
Hexacorallia	Scleractinia	Porites cf. australiensis	ANT270	Spades	18697	cox1_1	lagli	cox1_2	trnM	rnL	nad5_1	nad1	cob	nad2	nad6	atp6	nad4	rnS	cox3	cox2	nad4l	nad3	nad5_2	trnW	atp8
Hexacorallia	Scleractinia	Porites cf. australiensis	ANT270	Spades	18620	cox1_1	lagli	cox1_2	trnM	rnL	nad5_1	nad1	cob	nad2	nad6	atp6	nad4	rnS	cox3	cox2	nad4l	nad3	nad5_2	trnW	atp8
Hexacorallia	Scleractinia	Porites cf. colonensis	ANT235	Spades	18725	cox1_1	lagli	cox1_2	trnM	rnL	nad5_1	nad1	cob	nad2	nad6	atp6	nad4	rnS	cox3	cox2	nad4l	nad3	nad5_2	trnW	atp8
Hexacorallia	Scleractinia	Porites divaricata	ANT196	Spades	18725	cox1_1	lagli	cox1_2	trnM	rnL	nad5_1	nad1	cob	nad2	nad6	atp6	nad4	rnS	cox3	cox2	nad4l	nad3	nad5_2	trnW	atp8
Hexacorallia	Scleractinia	Porites divaricata	ANT196	Novoplasty	18648	cox1_1	lagli	cox1_2	trnM	rnL	nad5_1	nad1	cob	nad2	nad6	atp6	nad4	rnS	cox3	cox2	nad4l	nad3	nad5_2	trnW	atp8
Hexacorallia	Scleractinia	Porites evermanni	ANT265	Spades	18719	cox1_1	lagli	cox1_2	trnM	rnL	nad5_1	nad1	cob	nad2	nad6	atp6	nad4	rnS	cox3	cox2	nad4l	nad3	nad5_2	trnW	atp8
Hexacorallia	Scleractinia	Porites lobata	ANT240	Spades	18724	cox1_1	lagli	cox1_2	trnM	rnL	nad5_1	nad1	cob	nad2	nad6	atp6	nad4	rnS	cox3	cox2	nad4l	nad3	nad5_2	trnW	atp8
Hexacorallia	Scleractinia	Porites lutea	ANT269	Spades	18723	cox1_1	lagli	cox1_2	trnM	rnL	nad5_1	nad1	cob	nad2	nad6	atp6	nad4	rnS	cox3	cox2	nad4l	nad3	nad5_2	trnW	atp8
Hexacorallia	Scleractinia	Porites lutea	ANT269	Spades	18646	cox1_1	lagli	cox1_2	trnM	rnL	nad5_1	nad1	cob	nad2	nad6	atp6	nad4	rnS	cox3	cox2	nad4l	nad3	nad5_2	trnW	atp8
Hexacorallia	Scleractinia	Porites panamensis	ANT186	Spades	18737	cox1_1	lagli	cox1_2	trnM	rnL	nad5_1	nad1	cob	nad2	nad6	atp6	nad4	rnS	cox3	cox2	nad4l	nad3	nad5_2	trnW	atp8
Hexacorallia	Scleractinia	Porites panamensis	ANT186	Novoplasty	18660	cox1_1	lagli	cox1_2	trnM	rnL	nad5_1	nad1	cob	nad2	nad6	atp6	nad4	rnS	cox3	cox2	nad4l	nad3	nad5_2	trnW	atp8
Hexacorallia	Scleractinia	Porites sverdrupi	ANT198	Spades	18703	cox1_1	lagli	cox1_2	trnM	rnL	nad5_1	nad1	cob	nad2	nad6	atp6	nad4	rnS	cox3	cox2	nad4l	nad3	nad5_2	trnW	atp8
Hexacorallia	Scleractinia	Siderastrea siderea	ANT165	Novoplasty	19387	cox1_1	lagli	cox1_2	trnM	rnL	nad5_1	nad1	cob	nad2	nad6	atp6	nad4	rnS	cox3	cox2	nad4l	nad3	nad5_2
Hexacorallia	Scleractinia	Tubastraea coccinea	ANT118	Novoplasty	19092	cox1_1	lagli	cox1_2	trnM	rnL	nad5_1	nad1	cob	nad2	nad6	atp6	nad4	rnS	cox3	cox2	nad4l	nad3	nad5_2	trnW	atp8
